# Heterogeneous multimeric metabolite ion species observed in LC-MS based metabolomics data sets

**DOI:** 10.1101/2022.03.15.484295

**Authors:** Yasin El Abiead, Christoph Bueschl, Lisa Panzenboeck, Mingxun Wang, Maria Doppler, Bernhard Seidl, Jürgen Zanghellini, Pieter C. Dorrestein, Gunda Koellensperger

## Abstract

Covalent or non-covalent heterogeneous multimerization of molecules associated with extracts from biological samples analyzed via LC-MS is quite difficult to recognize/annotate and therefore the prevalence of multimerization remains largely unknown. In this study, we utilized 13C labeled and unlabeled *Pichia pastoris* extracts to recognize heterogeneous multimers. More specifically, between 0.8% and 1.5% of the biologically-derived features detected in our experiments were confirmed to be heteromers, about half of which we could successfully annotate with monomeric partners. Interestingly, we found specific chemical classes such as nucleotides to disproportionately contribute to heteroadducts. Furthermore, we compiled these compounds into the first MS/MS library that included data from heteromultimers to provide a starting point for other labs to improve the annotation of such ions in other metabolomics data sets. Then, the detected heteromers were also searched in publicly accessible LC-MS datasets available in Metabolights, Metabolomics WB, and GNPS/MassIVE to demonstrate that these newly annotated ions are also relevant to other public datasets. Furthermore, in additional datasets (*Triticum aestivum*, *Fusarium graminearum, and Trichoderma reesei*) our developed workflow also detected 0.5% to 4.9% of metabolite features to originate from heterodimers, demonstrating heteroadducts to be present in metabolomics studies at a low percentage.
