## Supplementary material for "Heterogeneous multimeric metabolite ion species observed in LC-MS based metabolomics data sets": Table S1

Name	Mult	delta mz
2M-	2	0.00054858
2M+	2	-0.00054858
2M+2ACN+2H	2	42.033823
2M+2ACN+H	2	83.06037
2M+2H	2	1.007276
2M+2H+Na	2	8.33459
2M+2K-H	2	76.91904
2M+2Na	2	22.989218
2M+2Na-H	2	44.97116
2M+3ACN+2H	2	62.547097
2M+3H	2	1.007276
2M+3H2O+2H	2	28.02312
2M+3K-2H	2	-114.874922
2M+3Na	2	22.989218
2M+ACN+2H	2	21.52055
2M+ACN+H	2	42.033823
2M+ACN+Na	2	64.015765
2M+Br	2	78.918885
2M+CH3OH+H	2	33.033489
2M+Cl	2	34.969402
2M+DMSO+H	2	79.02122
2M+FA-H	2	44.998201
2M+H	2	1.007276
2M+H+2Na	2	15.76619
2M+H+K	2	19.985217
2M+H+Na	2	11.998247
2M+H+NH4	2	9.52055
2M+Hac-H	2	59.013851
2M+IsoProp+H	2	61.06534
2M+IsoProp+Na+H	2	84.05511
2M+K	2	38.963158
2M+K-2H	2	36.948606
2M+Na	2	22.989218
2M+Na-2H	2	20.974666
2M+NH4	2	18.033823
2M+TFA-H	2	112.985586
2M-2H	2	-1.007276
2M-2H2O+H	2	-36.02113
2M-2H2O-H	2	-38.03568
2M-3H	2	-1.007276
2M-H	2	-1.007276
2M-H2O+H	2	-17.00329
2M-H2O-H	2	-19.01839
3M-	3	0.00054858
3M+	3	-0.00054858
3M+2ACN+2H	3	42.033823
3M+2ACN+H	3	83.06037
3M+2H	3	1.007276
3M+2H+Na	3	8.33459
3M+2K-H	3	76.91904
3M+2Na	3	22.989218
3M+2Na-H	3	44.97116
3M+3ACN+2H	3	62.547097
3M+3H	3	1.007276
3M+3H2O+2H	3	28.02312
3M+3K-2H	3	-114.874922
3M+3Na	3	22.989218
3M+ACN+2H	3	21.52055
3M+ACN+H	3	42.033823
3M+ACN+Na	3	64.015765
3M+Br	3	78.918885
3M+CH3OH+H	3	33.033489
3M+Cl	3	34.969402
3M+DMSO+H	3	79.02122
3M+FA-H	3	44.998201
3M+H	3	1.007276
3M+H+2Na	3	15.76619
3M+H+K	3	19.985217
3M+H+Na	3	11.998247
3M+H+NH4	3	9.52055
3M+Hac-H	3	59.013851
3M+IsoProp+H	3	61.06534
3M+IsoProp+Na+H	3	84.05511
3M+K	3	38.963158
3M+K-2H	3	36.948606
3M+Na	3	22.989218
3M+Na-2H	3	20.974666
3M+NH4	3	18.033823
3M+TFA-H	3	112.985586
3M-2H	3	-1.007276
3M-2H2O+H	3	-36.02113
3M-2H2O-H	3	-38.03568
3M-3H	3	-1.007276
3M-H	3	-1.007276
3M-H2O+H	3	-17.00329
3M-H2O-H	3	-19.01839
4M-	4	0.00054858
4M+	4	-0.00054858
4M+2ACN+2H	4	42.033823
4M+2ACN+H	4	83.06037
4M+2H	4	1.007276
4M+2H+Na	4	8.33459
4M+2K-H	4	76.91904
4M+2Na	4	22.989218
4M+2Na-H	4	44.97116
4M+3ACN+2H	4	62.547097
4M+3H	4	1.007276
4M+3H2O+2H	4	28.02312
4M+3K-2H	4	-114.874922
4M+3Na	4	22.989218
4M+ACN+2H	4	21.52055
4M+ACN+H	4	42.033823
4M+ACN+Na	4	64.015765
4M+Br	4	78.918885
4M+CH3OH+H	4	33.033489
4M+Cl	4	34.969402
4M+DMSO+H	4	79.02122
4M+FA-H	4	44.998201
4M+H	4	1.007276
4M+H+2Na	4	15.76619
4M+H+K	4	19.985217
4M+H+Na	4	11.998247
4M+H+NH4	4	9.52055
4M+Hac-H	4	59.013851
4M+IsoProp+H	4	61.06534
4M+IsoProp+Na+H	4	84.05511
4M+K	4	38.963158
4M+K-2H	4	36.948606
4M+Na	4	22.989218
4M+Na-2H	4	20.974666
4M+NH4	4	18.033823
4M+TFA-H	4	112.985586
4M-2H	4	-1.007276
4M-2H2O+H	4	-36.02113
4M-2H2O-H	4	-38.03568
4M-3H	4	-1.007276
4M-H	4	-1.007276
4M-H2O+H	4	-17.00329
4M-H2O-H	4	-19.01839
M-	1	0.00054858
M+	1	-0.00054858
M+2ACN+2H	1	42.033823
M+2ACN+H	1	83.06037
M+2H	1	1.007276
M+2H+Na	1	8.33459
M+2K-H	1	76.91904
M+2Na	1	22.989218
M+2Na-H	1	44.97116
M+3ACN+2H	1	62.547097
M+3H	1	1.007276
M+3K-2H	1	-114.874922
M+3Na	1	22.989218
M+ACN+2H	1	21.52055
M+ACN+H	1	42.033823
M+ACN+Na	1	64.015765
M+Br	1	78.918885
M+CH3OH+H	1	33.033489
M+Cl	1	34.969402
M+DMSO+H	1	79.02122
M+FA-H	1	44.998201
M+H	1	1.007276
M+H+2Na	1	15.76619
M+H+K	1	19.985217
M+H+Na	1	11.998247
M+H+NH4	1	9.52055
M+Hac-H	1	59.013851
M+IsoProp+H	1	61.06534
M+IsoProp+Na+H	1	84.05511
M+K	1	38.963158
M+K-2H	1	36.948606
M+Na	1	22.989218
M+Na-2H	1	20.974666
M+NH4	1	18.033823
M+TFA-H	1	112.985586
M-2H	1	-1.007276
M-2H2O+H	1	-36.02113
M-2H2O-H	1	-38.03568
M-3H	1	-1.007276
M-H	1	-1.007276
M-H2O+H	1	-17.00329
M-H2O-H	1	-19.01839
