## Supplementary material for "Heterogeneous multimeric metabolite ion species observed in LC-MS based metabolomics data sets": Table S2

Adduct name	delta mz
M+H	1.007276
M+NH4	18.033823
M+Na	22.989218
M+K	38.963158
M+	-0.00054858
M-H	-1.007276
M+FA-H	44.998201
M+Hac-H	59.013851
M-	0.00054858
M+ACN+H	42.033823
M+2Na-H	44.97116
M+ACN+Na	64.015765
M+2K-H	76.91904
M+2ACN+H	83.06037
M-H2O-H	-19.01839
M+Na-2H	20.974666
M+Cl	34.969402
M+K-2H	36.948606
M+Br	78.918885
