## Supplementary material for "Heterogeneous multimeric metabolite ion species observed in LC-MS based metabolomics data sets": Table S3

Num	MZ	RT	monomer C count	Ogroup	monomer	adduct	reaction product	monomer MZ
Homo (iHILIC) 44	257.0780445	5.535283333	5	1	MC: 4-Oxoproline	2M-H	FALSE	128.0354015
Homo (iHILIC) 52	310.1195385	5.675808333	5	2		Unkown neg	FALSE
Homo (iHILIC) 54	311.1155518	5.67895	5	3		Unkown neg	FALSE
Homo (iHILIC) 22	331.0992842	6.404283333	5	4	MC: L-Methionine sulfoxide	2M+H	FALSE	166.053587
Homo (iHILIC) 12	579.2627614	6.73575	11	5	GNPS: OPHTHALMIC ACID	2M+H	FALSE	290.1348344
Homo (iHILIC) 49	291.1311747	6.814877778	5	6	RTm: Glutamine;;MC: DL-Glutamine;;MC: D--Glutamine;;GNPS: GLUTAMINE	2M-H	FALSE	145.06203
Homo (iHILIC) 55	329.0871859	6.82135	5	6	RTm: Glutamine	2M+K-2H	FALSE
Homo (iHILIC) 57	307.0908803	4.952616667	6	7		Unkown neg	FALSE
Homo (iHILIC) 15	227.1029264	6.92545	5	8		Unkown pos	FALSE
Homo (iHILIC) 68	475.131151	6.97135	8	9		Unkown neg	FALSE
Homo (iHILIC) 40	693.1204324	6.993194444	10	10	RTm: 5'-AMP;;RTm: 3'-AMP;;MC: Adenosine 5'-monophosphate;;GNPS:ADENOSINE-MONOPHOSPHATE;;GNPS:ADENOSINE 5_-MONOPHOSPHATE	2M-H	FALSE	346.0559575
Homo (iHILIC) 8	695.1347102	6.995622222	10	10	RTm: 5'-AMP;;RTm: 3'-AMP;;MC: Adenosine 5'-monophosphate	2M+H	FALSE	348.0706988
Homo (iHILIC) 59	349.1842901	7.117694444	6	11	RTm: Citrulline;;MC: L--Citrulline	2M-H	FALSE	174.088496
Homo (iHILIC) 27	351.1989734	7.115255556	6	11	RTm: Citrulline;;MC: L--Citrulline;;GNPS: ReSpect:PT111890 L-Citrulline|Cit|Orn|N5-Carbamoyl-L-ornithine|delta-Ureidonorvaline|L-2-Amino-5-ureidovaleric acid|-2-Amino-5-ureidopentanoic acid|Sitrulline|-2-amino-5-pentanoic aci;;GNPS: Citruline - 60.00 eV;;GNPS: Citruline - 70.00 eV	2M+H	FALSE	176.1032922
Homo (iHILIC) 28	367.0661437	7.227461111	6	12		Unkown pos	FALSE
Homo (iHILIC) 30	369.0618337	7.242333333	6	13		Unkown pos	FALSE
Homo (iHILIC) 43	320.9875094	7.293955556	4	14	RTm: Aspartic acid	Unkown neg	FALSE
Homo (iHILIC) 14	323.0022848	7.320822222	4	15		Unkown pos	FALSE
Homo (iHILIC) 56	337.0234465	7.375808333	5	16		Unkown neg	FALSE
Homo (iHILIC) 45	257.0779984	5.24725	5	17	MC: 4-Oxoproline	2M-H	FALSE	128.0354015
Homo (iHILIC) 10	855.0669685	7.84465	10	18	RTm: ADP;;MC: Adenosine diphosphate;;GNPS: Massbank: Adenosine_Diphosphate;;GNPS: Adenosine 5_-diphosphate	2M+H	FALSE	428.0373351
Homo (iHILIC) 42	275.0218177	7.99345	4	19		Unkown neg	FALSE
Homo (iHILIC) 2	323.0695215	8.442991667	10	20		Unkown pos	FALSE
Homo (iHILIC) 38	643.1180443	8.456533333	10	20		Unkown neg	FALSE
Homo (iHILIC) 5	645.1325542	8.43335	10	20		Unkown pos	FALSE
Homo (iHILIC) 35	305.0688785	8.614094444	10	21	Chem: Glutathione oxidized (GSSG)	M-2H	TRUE
Homo (iHILIC) 1	307.0835868	8.611058333	10	21	Chem: Glutathione oxidized (GSSG)	M+2H	TRUE
Homo (iHILIC) 36	611.1456905	8.609061111	10	21	Chem: Glutathione oxidized (GSSG)	M-H	TRUE
Homo (iHILIC) 3	613.1605076	8.621588889	10	21	Chem: Glutathione oxidized (GSSG)	M+H	TRUE
Homo (iHILIC) 39	667.0658123	8.641708333	10	21		Unkown neg	TRUE
Homo (iHILIC) 6	669.0802438	8.626275	10	21		Unkown pos	TRUE
Homo (iHILIC) 7	671.0763252	8.6409	10	21		Unkown pos	TRUE
Homo (iHILIC) 9	711.1282055	8.687041667	10	22		Unkown pos	TRUE
Homo (iHILIC) 18	260.0767094	8.983366667	5	23		Unkown pos	TRUE
Homo (iHILIC) 11	887.056125	9.02975	10	24	RTm: GDP;;MC: Guanosine 5'-diphosphate	2M+H	FALSE	444.032256
Homo (iHILIC) 25	419.1412	9.433983333	5	25		Unkown pos	FALSE
Homo (iHILIC) 23	335.1121843	5.322	5	26		Unkown pos	FALSE
Homo (iHILIC) 19	265.1872964	9.965808333	5	27	RTm: Ornithine;;MC: Ornithine;;GNPS: ORNITHINE;;GNPS: 2,5-Diaminopentanoic acid	2M+H	FALSE	133.0973649
Homo (iHILIC) 58	347.2163065	10.70713889	6	28	RTm: Arginine;;MC: DL-Arginine;;GNPS: L-arginine;;GNPS: ARGININE	2M-H	FALSE	173.1045854
Homo (iHILIC) 26	349.2309658	10.73417778	6	28	RTm: Arginine;;MC: DL-Arginine;;GNPS: Massbank:PB000420 Arginine|2-amino-5-pentanoic acid;;GNPS: Arginine;;GNPS: Arginine - 70.00 eV	2M+H	FALSE	175.1193685
Homo (iHILIC) 60	369.1981075	10.68716667	6	28	RTm: Arginine;;MC: DL-Arginine;;GNPS: L-arginine;;GNPS: ARGININE	2M+Na-2H	FALSE	173.1045854
Homo (iHILIC) 61	393.2219813	10.72191111	6	28	RTm: Arginine;;MC: DL-Arginine;;GNPS: L-arginine;;GNPS: ARGININE	2M+FA-H	FALSE	173.1045854
Homo (iHILIC) 62	407.2375869	10.71699444	6	28	RTm: Arginine;;MC: DL-Arginine;;GNPS: L-arginine;;GNPS: ARGININE	2M+Hac-H	FALSE	173.1045854
Homo (iHILIC) 31	371.2127463	10.73846667	6	28	RTm: Arginine;;MC: DL-Arginine;;GNPS: L-arginine	2M+Na	FALSE	197.1012274
Homo (iHILIC) 63	521.3281	10.71205556	6	28	RTm: Arginine;;MC: DL-Arginine;;GNPS: Massbank:PB000420 Arginine|2-amino-5-pentanoic acid;;GNPS: Arginine;;GNPS: Arginine - 70.00 eV	3M-H	FALSE
Homo (iHILIC) 65	581.3499	10.73758333	6	28	RTm: Arginine;;MC: DL-Arginine;;GNPS: Massbank:PB000420 Arginine|2-amino-5-pentanoic acid;;GNPS: Arginine;;GNPS: Arginine - 70.00 eV	3M+Hac-H	FALSE
Homo (iHILIC) 66	695.438	10.71204444	6	28	RTm: Arginine;;MC: DL-Arginine;;GNPS: Massbank:PB000420 Arginine|2-amino-5-pentanoic acid;;GNPS: Arginine;;GNPS: Arginine - 70.00 eV	4M-H	FALSE
Homo (iHILIC) 50	300.112335	5.363883333	5	29		Unkown neg	FALSE
Homo (iHILIC) 51	310.1194494	5.363883333	5	29		Unkown neg	FALSE
Homo (iHILIC) 53	311.1155518	5.368744444	5	29		Unkown neg	FALSE
Homo (iHILIC) 21	330.1568276	5.366311111	5	30		Unkown pos	FALSE
Homo (iHILIC) 24	351.0861603	5.366311111	5	31		Unkown pos	FALSE
Homo (iHILIC) 48	280.1038384	5.412583333	5	32		Unkown neg	FALSE
Homo (RPC) 12	379.0552268	15.28834167	5	33	RTm: Ornithine	2M+3K-2H	FALSE	209.0093637
Homo (RPC) 7	231.1342994	15.79846111	5	34	RTm: Proline	2M+H	FALSE	116.0708761
Homo (RPC) 29	329.0445005	15.80612222	5	34		Unkown neg	FALSE
Homo (RPC) 21	274.0255068	16.24179444	4	35		Unkown neg	FALSE
Homo (RPC) 22	275.021887	16.24179444	4	35	RTm: Malic acid	Unkown neg	FALSE
Homo (RPC) 23	289.0179752	16.23676111	4	35	RTm: Malic acid	2M+Na-2H	FALSE
Homo (RPC) 24	304.9917202	16.23053333	4	35	RTm: Malic acid	2M+K-2H	FALSE
Homo (RPC) 25	320.9553516	16.24177778	4	35		Unkown neg	FALSE
Homo (RPC) 4	322.9700338	16.24436667	4	35		Unkown pos	FALSE
Homo (RPC) 9	259.092798	16.315075	5	36	MC: 4-Oxoproline	2M+H	FALSE
Homo (RPC) 8	247.1291348	16.3155	5	37		Unkown pos	FALSE
Homo (RPC) 6	225.0872025	16.32901667	5	38		Unkown pos	TRUE
Homo (RPC) 20	257.0280456	16.42492778	4	39	RTm: Succinic acid	2M+Na-2H	FALSE
Homo (RPC) 13	287.124059	18.74483333	6	40	mzUnity: 144.0658	Unkown pos	FALSE	144.0658515
Homo (RPC) 33	307.0916682	18.75066667	6	40	mzUnity: 142.0510 + mzUnity: 210.0385	Unkown neg	FALSE	142.0510687
Homo (RPC) 18	461.2112664	19.3675	9	41	GNPS: D-pantothenic acid	2M+Na	FALSE	242.1002343
Homo (RPC) 1	527.2124149	21.48216667	10	42	mzUnity: 253.1186 + mzUnity: 275.1002	Unkown pos	FALSE	253.1186232
Homo (RPC) 14	349.2309963	15.40656111	6	43	RTm: Arginine;;GNPS: Massbank:PB000420 Arginine|2-amino-5-pentanoic acid;;GNPS: Arginine	2M+H	FALSE	175.1193999
Homo (RPC) 10	293.1455515	15.4775	5	44	RTm: Glutamine;;MC: DL-Glutamine;;GNPS: Massbank:PB000467 Glutamine|2,5-diamino-5-oxopentanoic acid;;GNPS: GLUTAMINE	2M+H	FALSE	147.0767599
Homo (RPC) 11	295.1136859	15.52496667	5	45	RTm: Glutamate;;MC: L-Glutamic acid;;GNPS: Glutamic acid;;GNPS: Massbank:PB000463 Glutamic acid|2-aminopentanedioic acid	2M+H	FALSE	148.0607575
Homo (RPC) 27	311.1157389	15.57485833	5	46		Unkown neg	FALSE
Homo (RPC) 34	349.1845099	15.59066667	6	47	RTm: Citrulline;;MC: L--Citrulline	2M-H	FALSE	174.0885513
Homo (RPC) 15	351.1990945	15.59719444	6	47	RTm: Citrulline;;MC: L--Citrulline;;GNPS: ReSpect:PT111890 L-Citrulline|Cit|Orn|N5-Carbamoyl-L-ornithine|delta-Ureidonorvaline|L-2-Amino-5-ureidovaleric acid|-2-Amino-5-ureidopentanoic acid|Sitrulline|-2-amino-5-pentanoic aci;;GNPS: Citruline - 60.00 eV	2M+H	FALSE	176.1033202
Homo (RPC) 28	316.1076355	15.58987778	5	47		Unkown neg	FALSE
Homo (RPC) 19	219.0319791	15.78666667	3	48		Unkown neg	FALSE
Homo (RPC) 31	337.0586351	15.78615	5	49		Unkown neg	FALSE
#####monomer (with abbreviation on identifaction source)
### mzCloud (MC)
### SIRIUS (SR)
### CFM-ID (CFM)
### GNPS-library matching (GNPS)
### Retention time matching (RTm)
### Produced by chemical reaction (Chem)
#####monomer C count (number of Cs in monomer)
#####reaction product (homomer not in equilibrium with all isotopologues)
