## Supplementary material for "Heterogeneous multimeric metabolite ion species observed in LC-MS based metabolomics data sets": Table S4

Num	MZ	RT	monomer C count	PCC-group	monomer 1	monomer 2	adduct	monomer 1 MZ	monomer 2 MZ
Hetero (iHILIC) 10	362.1206489	5.24725	5,8	1	MC: 4-Oxoproline	SR: Aspartyl-Threonine;;CFM: Aspartyl-Threonine	2M-H	128.0354015	233.0779993
Hetero (iHILIC) 11	389.0953009	5.253716667	5,8	2	MC: Orotic acid	SR: Aspartyl-Threonine;;CFM: Aspartyl-Threonine	2M-H	155.0099471	233.0779993
Hetero (iHILIC) 14	584.1265669	6.983583333	8,10	3	SR: 3-Deoxy-D-manno-octulosonic acid	RTm: 5'-AMP;;RTm: 3'-AMP;;MC: Adenosine 5'-monophosphate;;GNPS: ADENOSINE-MONOPHOSPHATE;;GNPS: ADENOSINE 5_-MONOPHOSPHATE	2M-H	237.0617006	346.0559575
Hetero (iHILIC) 13	498.0769703	7.458	6,9	4	RTm: N-Acetyl-L-aspartic acid	RTm: UMP;;MC: Uridine monophosphate;;GNPS: URIDINE MONOPHOSPHATE	2M-H	174.040876	323.0287639
Hetero (iHILIC) 5	650.1045408	7.873716667	7,10	5	RTm: ADP;;MC: Adenosine diphosphate;;GNPS: Massbank: Adenosine_Diphosphate;;GNPS: Adenosine 5_-diphosphate	RTm: Cystathionine;;MC: Cystathionine;;GNPS: CYSTATHIONINE	2M+H	428.0373351	223.0750383
Hetero (RPC) 5	257.08822	15.80301667	3,5	6	MC: L--Arabitol	MC:-2,3-Dihydroxypropanoic acid;;GNPS: GLYCERATE;;GNPS: D-GLYCERIC ACID	2M-H	187.0380758	105.0194429
Hetero (RPC) 4	350.156146	15.85116667	5,8	7	RTm: Proline;;MC: D--Proline	SR: Threoninyl-Aspartate;;CFM: Threoninyl-Aspartate	2M+H	138.0528399	235.0928851
Hetero (RPC) 7	494.0933144	16.32284167	5,10	8	RTm: Hydroxyglutaric acid	RTm: 5'-AMP;;RTm: 3'-AMP;;GNPS: ADENOSINE 5_-MONOPHOSPHATE	2M-H	147.0300657	346.0560085
Homo (iHILIC) 46	266.1245073	5.520177778	5,5	9	MC: L--Arabitol;;MC: D--Arabitol;;GNPS: ARABITOL;;GNPS: ARABITOL;;GNPS: XYLITOL	RTm: Proline;;MC: Proline;;MC: D--Proline	2M-H	151.0613338	114.0561235
Homo (iHILIC) 47	268.14029	5.574255556	5,5	10	MC: L--Arabitol;;MC: D--Arabitol;;GNPS: ARABITOL;;GNPS: ARABITOL;;GNPS: XYLITOL	RTm: Valine;;MC: Valine	2M-H	151.0613338	116.0717945
Homo (iHILIC) 67	384.1516431	5.9865	7,7	11	CFM: Glucoheptose	SR: 2-amino-4-ethylpentanedioic acid	2M-H	245.0434645	174.0773126
Hetero (iHILIC) 7	264.0775068	6.07595	3,5	12			Unkown neg
Hetero (iHILIC) 8	265.0737258	6.079888889	3,5	12			Unkown neg
Hetero (iHILIC) 9	343.0195115	7.264175	4,6	13			Unkown neg
Hetero (iHILIC) 1	345.0343462	7.276861111	4,6	13			Unkown pos
Hetero (iHILIC) 3	472.0968769	7.460516667	5,9	4			Unkown pos
Hetero (iHILIC) 4	446.199876	8.4599	6,10	14			Unkown pos
Hetero (RPC) 6	265.0737936	15.79115	3,5	6			Unkown neg
Hetero (RPC) 3	307.1506526	16.3158	5,7	15			Unkown pos
### mzCloud (MC)
### SIRIUS (SR)
### CFM-ID (CFM)
### GNPS-library matching (GNPS)
### Retention time matching (RTm)
